# Somatic genetic drift and multi-level selection in modular species

**DOI:** 10.1101/833335

**Authors:** Lei Yu, Christoffer Boström, Sören Franzenburg, Till Bayer, Tal Dagan, Thorsten B.H. Reusch

## Abstract

Cells in multicellular organisms are genetically heterogeneous owing to somatic mutations. The accumulation of somatic genetic variation in species undergoing asexual (or clonal) reproduction (termed modular species) may lead to phenotypic heterogeneity among modules. However, abundance and dynamics of somatic genetic variation under clonal growth, a widespread life history in nature, remain poorly understood. Here we show that branching events in a seagrass clone or genet leads to population bottlenecks at the cellular level and hence the evolution of genetically differentiated modules. Studying inter-module somatic genetic variation, we uncovered thousands of SNPs that segregated among modules. The strength of purifying selection on mosaic genetic variation was greater at the intra-module comparing with the inter-module level. Our study provides evidence for the operation of selection at multiple levels, of cell population and modules. Somatic genetic drift leads to the emergence of genetically unique modules; hence, modules in long-lived clonal species constitute an appropriate elementary level of selection and individuality.

---

All multicellular species, from plants to humans, are genetic mosaics, owing to mitotic errors (somatic mutations) during growth and development^1,2^. In unitary species, the resulting intra-organismal genetic heterogeneity may lead to genomic conflict and is often associated with degenerative disease such as cancer^3^ (but see ref ^4^). Somatic genetic variation may play a different, more positive role in species undergoing asexual (or clonal) reproduction, hereafter called modular species, featured by 65% of all plant families^5^ and 35% of all animal phyla^6^. Modular species have a simple body plan, and often indeterminate growth, during which iterative units (modules) emerge by asexual proliferation through fission, budding or branching^7^. Modules originating from the same zygote collectively form the clone or genet^8^. Under modular organization, somatic genetic variation may segregate when new modules are formed. Inevitably, a subset of the original proliferating cell population are precursors for any new module, and this genetic bottleneck will affect the frequency of alleles in asexual offsrping. This process of *somatic genetic drift* at the level of proliferating cell populations is fundamental and inevitable and needs to be understood before addressing selection^9-11^. Importantly, somatic genetic variation may become fixed throughout the entire module’s cell population, while other somatic genetic variation may continue as genetic mosaics (Fig. 1, Supplementary Fig. 1).

**Fig. 1.**

Somatic genetic drift among modules of a clone (=genet) of the seagrass *Zostera marina*. During each branching event, a finite subsample of proliferating cells forms each new module. At a given locus, a new module may remain in the mosaic state or become fixed for the novel mutation (orange), or lose the new somatic genetic variation. In *Z. marina*, modules become physically independent after a few years.

Recurrent events of somatic genetic drift thus create a third intermediate layer of genetic variation in between the cell population level (as genetic mosaicism) and sexually recombining genotypes (populations of genets), namely at the module level^6,12,13^. In line with this notion, population genetic models have demonstrated that with increasing longevity, there may be far more mitotic cell divisions during one zygote cycle than meiotic ones^14^, potentially providing large mutational input for both, selection and somatic genetic drift to operate^15,16^. Accordingly, several studies have demonstrated the emergence of phenotypic differences among modules of the same genet^10,17,18^. However, the corresponding genome-level assessments of frequency, dynamics and possible functional consequences^19,20^ of somatic genetic variation are currently lacking for any modular species.

Here we examined a species with indeterminate asexual proliferation, the seagrass *Zostera marina*, belonging to a group of marine angiosperms that is well known for their massive clonal proliferation and longevity^21-23^. The relatively compact genome of *Z. marina* has recently been characterized^24^, allowing us to re-sequence modules of a large genet with high coverage. The objective of the present study was to obtain whole-genome-level quantification of inter- and intra-module genetic heterogeneity, in order to assess the potential for intra- and inter-module selection. We tested the hypotheses that (i) the branching events (where somatic genetic drift occurs) contribute to segregating intra-module mosaic diversity into non-mosaic, fully heterozygous genotypes among modules; and (ii) that molecular evolution at the intra- and inter-modular levels differs and would provide evidence for multi-level selection.
