## SupplementaryDataSet01 for "Somatic genetic drift and multi-level selection in modular species"

### Sheet: Sheet1
Contig	Position	Protein	Effects
LFYR01000729.1	70552	Pyridoxal phosphate phosphatase PHOSPHO2	missense_variant
LFYR01000729.1	554121	putative Receptor-kinase	missense_variant
LFYR01000729.1	556128	putative Receptor-kinase	missense_variant
LFYR01000729.1	1145646	UDP-glucose:glycoprotein glucosyltransferase%2C family GT24	missense_variant
LFYR01000729.1	1155852	UDP-glucose:glycoprotein glucosyltransferase%2C family GT24	missense_variant
LFYR01000729.1	1609873	DNA-directed RNA polymerase	missense_variant
LFYR01000729.1	1832693	putative Lung seven transmembrane receptor	missense_variant
LFYR01000729.1	1959437	RING finger protein 13	missense_variant
LFYR01000729.1	2221136	hypothetical protein	missense_variant
LFYR01000113.1	351246	Chaperone protein dnaJ 10	missense_variant
LFYR01000113.1	544881	hypothetical protein	missense_variant
LFYR01000113.1	867859	Protein kinase	missense_variant
LFYR01000113.1	908479	putative Squamosa promoter-binding protein	missense_variant
LFYR01000113.1	964422	AT hook motif DNA-binding family protein	missense_variant
LFYR01000113.1	1166763	Retinoblastoma-related protein	missense_variant
LFYR01000036.1	124308	hypothetical protein	missense_variant
LFYR01000047.1	272444	PHD finger family protein	missense_variant
LFYR01000047.1	532465	hypothetical protein	stop_gained
LFYR01000056.1	263523	hypothetical protein	missense_variant
LFYR01000056.1	505006	Receptor kinase	missense_variant
LFYR01000056.1	514822	hypothetical protein	missense_variant
LFYR01000079.1	185712	hypothetical protein	missense_variant
LFYR01000079.1	213877	hypothetical protein	missense_variant
LFYR01000079.1	443742	Translocase of chloroplast 34	missense_variant
LFYR01000073.1	4741	hypothetical protein	missense_variant
LFYR01000090.1	224116	Nodulin-like / Major Facilitator Superfamily protein	missense_variant
LFYR01000112.1	19115	Protein POLLEN DEFECTIVE IN GUIDANCE 1	missense_variant
LFYR01000112.1	374594	hypothetical protein	missense_variant
LFYR01000216.1	316313	Zinc finger protein CONSTANS-like protein	missense_variant
LFYR01000216.1	1126846	putative Protein arginine n-methyltransferase	missense_variant
LFYR01000120.1	531533	hypothetical protein	missense_variant
LFYR01000129.1	149715	Octicosapeptide/Phox/Bem1p domain-containing protein	missense_variant
LFYR01000176.1	135728	hypothetical protein	missense_variant
LFYR01000182.1	253395	Protein YABBY 6	missense_variant
LFYR01000182.1	419720	hypothetical protein	missense_variant
LFYR01000182.1	425215	Cationic amino acid transporter 2%2C vacuolar	missense_variant
LFYR01000338.1	228276	Peroxidase	missense_variant
LFYR01000223.1	234508	Zinc finger and SCAN domain-containing protein	missense_variant
LFYR01000235.1	218393	putative Pentatricopeptide repeat-containing protein	missense_variant
LFYR01000235.1	285789	hypothetical protein	missense_variant
LFYR01000244.1	232160	hypothetical protein	missense_variant
LFYR01000252.1	192095	hypothetical protein	missense_variant
LFYR01000252.1	309674	putative Pentatricopeptide repeat-containing protein	missense_variant
LFYR01000277.1	492849	Replication factor C subunit 1	missense_variant
LFYR01000304.1	406193	hypothetical protein	missense_variant
LFYR01000337.1	251856	laccase 11	missense_variant
LFYR01000337.1	254492	Glycosyltransferase%2C putative%2C expressed	missense_variant
LFYR01000337.1	444568	hypothetical protein	missense_variant
LFYR01000514.1	340515	putative Eukaryotic translation initiation factor 3 subunit	missense_variant
LFYR01000514.1	650645	hypothetical protein	stop_gained
LFYR01000514.1	689301	hypothetical protein	missense_variant
LFYR01000379.1	385998	Protein GAMETE EXPRESSED 2	missense_variant
LFYR01000391.1	168010	hypothetical protein	missense_variant
LFYR01000391.1	345605	putative Pre-mRNA splicing factor	missense_variant
LFYR01000391.1	362247	RNA polymerase II C-terminal domain phosphatase-like protein	missense_variant
LFYR01000429.1	200880	Pentatricopeptide repeat-containing protein%2C mitochondrial	missense_variant
LFYR01000429.1	245300	hypothetical protein	missense_variant
LFYR01000429.1	268826	putative Pentatricopeptide repeat-containing protein	missense_variant
LFYR01000448.1	313902	Subtilisin-like serine protease	missense_variant
LFYR01000468.1	119622	plastid movementimpaired 2	missense_variant
LFYR01000468.1	197286	putative Tyrosine decarboxylase (or alternatively Aromatic aldehyde synthase)	missense_variant
LFYR01000468.1	361391	Calcium dependent protein kinase-like protein	missense_variant
LFYR01000483.1	78962	RIC1-like protein	missense_variant
LFYR01000483.1	127083	putative Protein kinase	missense_variant
LFYR01000513.1	316926	putative Bystin	missense_variant
LFYR01000585.1	335268	Pleiotropic drug resistance protein 12	missense_variant
LFYR01000585.1	385957	Polygalacturonase%2C family GH28	missense_variant
LFYR01000585.1	458340	S-adenosyl-L-methionine-dependent methyltransferases superfamilyprotein	missense_variant
LFYR01000537.1	250994	Prenylated rab acceptor family protein	missense_variant
LFYR01000550.1	62555	Phosphoinositide phospholipase C	missense_variant
LFYR01000550.1	212952	hypothetical protein	missense_variant
LFYR01000562.1	179904	Sumo activating enzyme 1b	stop_gained
LFYR01000569.1	157785	hypothetical protein	missense_variant
LFYR01000574.1	247581	hypothetical protein	missense_variant
LFYR01000580.1	230737	Basic helix-loop-helix (BHLH) family transcription factor	missense_variant
LFYR01000620.1	105726	50S ribosomal protein L4	missense_variant
LFYR01000620.1	198800	WRKY transcription factor 29	missense_variant
LFYR01000620.1	198890	WRKY transcription factor 29	missense_variant
LFYR01000620.1	451510	hypothetical protein	missense_variant
LFYR01000620.1	627773	Signal recognition particle 72 kDa protein	missense_variant
LFYR01000620.1	627774	Signal recognition particle 72 kDa protein	missense_variant
LFYR01000620.1	731158	WD repeat-containing protein-like protein	missense_variant
LFYR01000620.1	1023449	hypothetical protein	missense_variant
LFYR01000620.1	1072893	hypothetical protein	stop_gained
LFYR01000593.1	196309	Premnaspirodiene oxygenase	missense_variant
LFYR01000601.1	50464	Matrix metalloproteinase-9	missense_variant
LFYR01000601.1	360584	UDP-D-apiose/UDP-D-xylose synthase 2	missense_variant
LFYR01000611.1	60466	Pleiotropic drug resistance protein 12	missense_variant
LFYR01000611.1	262069	Pentatricopeptide repeat-containing protein	missense_variant
LFYR01000611.1	319083	auxin transport protein (BIG)	missense_variant
LFYR01000611.1	346696	putative Oligopeptidase B	missense_variant
LFYR01000614.1	370462	Zinc finger protein-like protein	missense_variant
LFYR01000619.1	113391	Ubiquitin-protein ligase 4	missense_variant
LFYR01000643.1	88182	hypothetical protein	missense_variant
LFYR01000621.1	257851	hypothetical protein	missense_variant
LFYR01000624.1	12217	endo-beta-1%2C4-glucanase%2C family GH9	missense_variant
LFYR01000624.1	15491	hypothetical protein	missense_variant
LFYR01000624.1	32872	Succinate dehydrogenase [ubiquinone] iron-sulfur subunit 2%2C mitochondrial	missense_variant
LFYR01000624.1	139339	Amino acid permease I%2C putative%2C expressed	missense_variant
LFYR01000624.1	202606	Pyruvate kinase	missense_variant
LFYR01000625.1	232412	hypothetical protein	missense_variant
LFYR01000625.1	298007	Nascent polypeptide-associated complex subunit beta	missense_variant
LFYR01000633.1	261719	Alpha-sialyltransferase%2C family GT29	missense_variant
LFYR01000633.1	302336	putative Pentatricopeptide repeat-containing protein	missense_variant
LFYR01000640.1	183168	putative dolichyl-diphosphooligosaccharide--protein glycosyltransferasesubunit 3B	missense_variant
LFYR01000642.1	381130	putative glucose-6-phosphate 1-epimerase	missense_variant
LFYR01000671.1	195340	putative Protein kinase	stop_gained
LFYR01000671.1	364023	hypothetical protein	missense_variant
LFYR01000671.1	416612	S-adenosyl-L-methionine-dependent methyltransferases superfamilyprotein	missense_variant
LFYR01000671.1	424906	hypothetical protein	missense_variant
LFYR01000671.1	527751	SEC1 family transport protein SLY1	missense_variant
LFYR01000671.1	881966	Glutathione S-transferase-O-methyltransferase fusion protein 7	missense_variant
LFYR01000671.1	914145	Cyclic nucleotide-gated channel	missense_variant
LFYR01000647.1	137615	Pentatricopeptide repeat protein	stop_gained
LFYR01000650.1	34447	Early response to dehydration 15-like protein	missense_variant
LFYR01000650.1	251885	hypothetical protein	missense_variant
LFYR01000653.1	75616	light-harvesting complex I chlorophyll a/b binding protein 1	missense_variant
LFYR01000653.1	77596	hypothetical protein	missense_variant
LFYR01000655.1	300281	Protein argonaute 10	missense_variant
LFYR01000655.1	300284	Protein argonaute 10	missense_variant
LFYR01000658.1	143521	hypothetical protein	missense_variant
LFYR01000658.1	216880	hypothetical protein	missense_variant
LFYR01000661.1	303327	Exo-polygalacturonase%2C family GH28	missense_variant
LFYR01000661.1	379790	Pentatricopeptide repeat (PPR) family protein 1	missense_variant
LFYR01000664.1	66964	hypothetical protein	missense_variant
LFYR01000667.1	69327	Leucine-rich repeat receptor-like protein kinase family	missense_variant
LFYR01000670.1	175802	Argininosuccinate lyase	missense_variant
LFYR01000692.1	122720	chromosome-associated kinesin KIF4-like protein	missense_variant
LFYR01000692.1	562138	Pentatricopeptide repeat-containing protein	missense_variant
LFYR01000692.1	713651	Calcium-dependent protein kinase-like protein	stop_gained
LFYR01000692.1	989956	GDSL esterase/lipase	missense_variant
LFYR01000691.1	34561	Type I inositol-1%2C4%2C5-trisphosphate 5-phosphatase	missense_variant
LFYR01000728.1	989012	Protein STICHEL-like 4	missense_variant
LFYR01000696.1	229283	S-locus receptor kinase (SRK)	missense_variant
LFYR01000705.1	213110	ATP-dependent zinc metalloprotease FtsH 4	missense_variant
LFYR01000709.1	120595	Serine carboxypeptidase II-2	missense_variant
LFYR01000709.1	176406	hypothetical protein	missense_variant
LFYR01000718.1	202196	C2 and GRAM domain-containing protein	missense_variant
LFYR01000721.1	59330	Protein ULTRAPETALA 1	missense_variant
LFYR01000727.1	94117	ATP-dependent DNA helicase RecG	missense_variant
LFYR01000981.1	1084732	Long-chain fatty alcohol oxidase	missense_variant
LFYR01000981.1	1162741	Dipeptidyl peptidase	missense_variant
LFYR01000981.1	1280004	ABC transporter G family member	missense_variant
LFYR01000981.1	1311358	hypothetical protein	missense_variant
LFYR01000981.1	1693711	hypothetical protein	missense_variant
LFYR01000981.1	2505654	hypothetical protein	missense_variant
LFYR01000757.1	354671	Uncharacterized protein	missense_variant
LFYR01000757.1	742011	Pentatricopeptide repeat-containing protein	missense_variant
LFYR01000731.1	194102	Serine/threonine protein phosphatase 4 regulatory subunit	missense_variant
LFYR01000740.1	138335	putative agamous-like MADS-box protein AGL21-related ZmMADS4%2C AGL17/ANR1 sub-family	missense_variant
LFYR01000740.1	215088	hypothetical protein	missense_variant
LFYR01000740.1	245246	hypothetical protein	missense_variant
LFYR01000740.1	306569	Histone-lysine N-methyltransferase	missense_variant
LFYR01000753.1	224748	putative DELLA protein GAI	missense_variant
LFYR01000756.1	135567	S-adenosyl-L-methionine-dependent methyltransferases superfamilyprotein	missense_variant
LFYR01000785.1	955152	Rac-like GTP-binding protein ARAC3	missense_variant
LFYR01000759.1	274057	hypothetical protein	missense_variant
LFYR01000760.1	16674	hypothetical protein	missense_variant
LFYR01000760.1	200406	hypothetical protein	missense_variant
LFYR01000769.1	57436	HEAT repeat-containing protein	missense_variant
LFYR01000769.1	57437	HEAT repeat-containing protein	missense_variant
LFYR01000769.1	260986	hypothetical protein	missense_variant
LFYR01000773.1	179496	Cyanase	stop_gained
LFYR01000777.1	158440	hypothetical protein	missense_variant
LFYR01000777.1	162462	hypothetical protein	missense_variant
LFYR01000781.1	45900	hypothetical protein	missense_variant
LFYR01000781.1	212290	Chaperone protein clpB	stop_gained
LFYR01000781.1	249743	myb domain protein 36	missense_variant
LFYR01000811.1	868520	putative 26S protease (S4) regulatory subunit	stop_gained
LFYR01000788.1	326633	hypothetical protein	start_lost
LFYR01000789.1	161234	hypothetical protein	missense_variant
LFYR01000791.1	250588	Homogentisate 1%2C2-dioxygenase	missense_variant
LFYR01000791.1	289784	Ubiquitin carboxyl-terminal hydrolase-like protein	missense_variant
LFYR01000794.1	143382	hypothetical protein	missense_variant
LFYR01000800.1	130615	CBS domain containing protein	missense_variant
LFYR01000804.1	305307	hypothetical protein	missense_variant
LFYR01000809.1	77954	U-box domain-containing protein 15	missense_variant
LFYR01000839.1	434370	hypothetical protein	stop_gained
LFYR01000839.1	596024	Lipoxygenase (potentially 13-LOX)	missense_variant
LFYR01000817.1	198328	11S seed storage globulin B	missense_variant
LFYR01000825.1	27848	hypothetical protein	missense_variant
LFYR01000834.1	88245	Cytochrome b5	missense_variant
LFYR01000838.1	45826	RNA polymerase II C-terminal domain phosphatase-like protein	missense_variant
LFYR01000864.1	140758	Beta-xylosidase%2C family GH3	missense_variant
LFYR01000864.1	159534	hypothetical protein	missense_variant
LFYR01000864.1	465408	hypothetical protein	missense_variant
LFYR01000845.1	119284	Zinc finger family protein	missense_variant
LFYR01000845.1	218136	putative LRR receptor-like serine/threonine-protein kinase	missense_variant
LFYR01000857.1	167275	Thioredoxin domain-containing protein	missense_variant
LFYR01000889.1	427938	3-ketoacyl-CoA synthase	missense_variant
LFYR01000867.1	101145	Tetratricopeptide repeat-containing protein	missense_variant
LFYR01000869.1	24956	Kinase family protein	missense_variant
LFYR01000874.1	33731	hypothetical protein	missense_variant
LFYR01000880.1	1556	Nuclear matrix constituent protein 2	stop_gained
LFYR01000880.1	154019	Subtilisin-like serine protease	stop_gained
LFYR01000884.1	6184	hypothetical protein	missense_variant
LFYR01000884.1	117508	Cyclin A-like protein	missense_variant
LFYR01000915.1	201233	hypothetical protein	missense_variant
LFYR01000915.1	348335	MATE efflux family protein	missense_variant
LFYR01000915.1	678512	Protein SCAI	missense_variant
LFYR01000915.1	798507	pectin methylesterase%2C family CE8	missense_variant
LFYR01000897.1	46022	hypothetical protein	missense_variant
LFYR01000901.1	134098	hypothetical protein	missense_variant
LFYR01000914.1	79943	Hypothetical protein	missense_variant
LFYR01000914.1	170101	hypothetical protein	missense_variant
LFYR01000932.1	306235	Lipid tranfer protein	missense_variant
LFYR01000932.1	815783	Glutamate--ammonia ligase	missense_variant
LFYR01000916.1	97081	Nucleotidyltransferase domain containing protein%2C expressed	missense_variant
LFYR01000923.1	88837	hypothetical protein	missense_variant
LFYR01000923.1	144477	Ethylene-overproduction protein 1	missense_variant
LFYR01000926.1	184478	putative Protein kinase	missense_variant
LFYR01000926.1	184484	putative Protein kinase	missense_variant
LFYR01000926.1	184486	putative Protein kinase	missense_variant
LFYR01000926.1	184496	putative Protein kinase	missense_variant
LFYR01000926.1	184501	putative Protein kinase	missense_variant
LFYR01000926.1	184502	putative Protein kinase	missense_variant
LFYR01000926.1	184525	putative Protein kinase	missense_variant
LFYR01000926.1	184526	putative Protein kinase	missense_variant
LFYR01000926.1	184543	putative Protein kinase	missense_variant
LFYR01000931.1	93924	Multidrug resistance protein ABC transporter family	missense_variant
LFYR01000958.1	852660	hypothetical protein	missense_variant
LFYR01000955.1	28227	Ubiquitin conjugation factor E4	missense_variant
LFYR01000955.1	122105	GDSL esterase/lipase	missense_variant
LFYR01000957.1	117917	Glucomannan 4-beta-mannosyltransferase%2C family GT2	missense_variant
LFYR01000980.1	328461	Beta-1%2C4-mannosyl-glycoprotein beta-1%2C4-N-acetylglucosaminyltransferase%2C family GT17	missense_variant
LFYR01000980.1	361039	Polygalacturonase%2C family GH28	missense_variant
LFYR01000980.1	427850	60S ribosomal protein L30	missense_variant
LFYR01000980.1	748609	Trehalose-6-Phosphate Synthase	missense_variant
LFYR01000980.1	768683	Myb family transcription factor-like protein	missense_variant
LFYR01000962.1	117143	hypothetical protein	missense_variant
LFYR01000962.1	138471	AP2-like ethylene-responsive transcription factor	missense_variant
LFYR01001213.1	869376	hypothetical protein	missense_variant
LFYR01001213.1	1378453	putative Origin recognition complex subunit	missense_variant
LFYR01001011.1	836634	Isoamylase%2C family GH13	missense_variant
LFYR01001011.1	841508	hypothetical protein	missense_variant
LFYR01000985.1	122940	pectin methylesterase%2C family CE8	stop_gained
LFYR01000988.1	154910	TBC1 domain family member 8B	missense_variant
LFYR01000991.1	86843	hypothetical protein	missense_variant
LFYR01000994.1	78043	hypothetical protein	missense_variant
LFYR01000997.1	166301	Pre-mRNA-splicing factor CLF1	missense_variant
LFYR01000999.1	82833	hypothetical protein	missense_variant
LFYR01000999.1	104407	hypothetical protein	stop_gained
LFYR01001005.1	54504	hypothetical protein	missense_variant
LFYR01001032.1	82542	Calcium-dependent protein kinase isoform 2	missense_variant
LFYR01001032.1	181181	hypothetical protein	missense_variant
LFYR01001032.1	308068	hypothetical protein	missense_variant
LFYR01001018.1	114843	Splicing factor 3B subunit	missense_variant
LFYR01001018.1	171045	putative Ribosomal RNA small subunit methyltransferase	missense_variant
LFYR01001054.1	205441	hypothetical protein	missense_variant
LFYR01001054.1	276100	hypothetical protein	missense_variant
LFYR01001054.1	479339	Kinesin heavy chain isolog	missense_variant
LFYR01001041.1	116413	hypothetical protein	missense_variant
LFYR01001044.1	104906	Protein TSSC1	missense_variant
LFYR01001077.1	73228	hypothetical protein	missense_variant
LFYR01001077.1	434566	hypothetical protein	missense_variant
LFYR01001077.1	620351	hypothetical protein	missense_variant
LFYR01001077.1	822775	Nodulin-like / Major Facilitator Superfamily protein	missense_variant
LFYR01001059.1	83991	NB-ARC domain-containing disease resistance protein	missense_variant
LFYR01001070.1	106890	Receptor-like kinase	stop_gained
LFYR01001099.1	331733	hypothetical protein	missense_variant
LFYR01001099.1	634699	Pentatricopeptide repeat protein 91	missense_variant
LFYR01001099.1	635522	Pentatricopeptide repeat protein 91	missense_variant
LFYR01001099.1	774587	Peroxyureidoacrylate/ureidoacrylate amidohydrolase RutB	missense_variant
LFYR01001079.1	67116	hypothetical protein	missense_variant
LFYR01001090.1	53512	hypothetical protein	missense_variant
LFYR01001090.1	67563	hypothetical protein	missense_variant
LFYR01001097.1	158959	NAD-dependent epimerase/dehydratase	missense_variant
LFYR01001125.1	323841	Pentatricopeptide repeat-containing protein	missense_variant
LFYR01001151.1	591834	hypothetical protein	missense_variant
LFYR01001173.1	163707	CCR4-NOT transcription complex subunit 3	missense_variant
LFYR01001173.1	256746	CBM43-containing protein	missense_variant
LFYR01001173.1	578028	Phytochrome-associated serine/threonine-protein phosphatase 3	missense_variant
LFYR01001161.1	94372	Nicotinate phosphoribosyltransferase	missense_variant
LFYR01001162.1	37816	Kinase	missense_variant
LFYR01001167.1	119069	ABC transporter G family member 1	missense_variant
LFYR01001172.1	50426	hypothetical protein	missense_variant
LFYR01001193.1	227094	hypothetical protein	missense_variant
LFYR01001193.1	630207	hypothetical protein	missense_variant
LFYR01001212.1	241384	hypothetical protein	missense_variant
LFYR01001195.1	86522	SNF2 helicase	missense_variant
LFYR01001197.1	85728	putative ubiquitin-conjugating enzyme E2 16	missense_variant
LFYR01001430.1	298759	Mutator-like transposase	stop_gained
LFYR01001430.1	989173	hypothetical protein	missense_variant
LFYR01001430.1	1099632	Alcohol dehydrogenase-like 6	missense_variant
LFYR01001430.1	1242274	hypothetical protein	missense_variant
LFYR01001430.1	1322500	NADP-dependent alkenal double bond reductase P2	missense_variant
LFYR01001430.1	1348555	26S protease regulatory subunit	missense_variant
LFYR01001430.1	1449872	Flavonoid glucosyltransferase%2C family GT1	missense_variant
LFYR01001430.1	1502360	Kinase	missense_variant
LFYR01001237.1	292498	Stomatal cytokinesis defective / SCD1 protein	missense_variant
LFYR01001237.1	704276	Timeless family protein	missense_variant
LFYR01001219.1	72041	Eukaryotic aspartyl protease family protein	missense_variant
LFYR01001258.1	59379	hypothetical protein	missense_variant
LFYR01001258.1	205612	Kinesin-4	missense_variant
LFYR01001258.1	617682	hypothetical protein	missense_variant
LFYR01001279.1	226808	ATP-dependent Clp protease proteolytic subunit	missense_variant
LFYR01001269.1	3994	hypothetical protein	missense_variant
LFYR01001274.1	76876	ferulate 5-hydroxylase	missense_variant
LFYR01001305.1	555252	NAC domain protein	missense_variant
LFYR01001330.1	454713	Glucosamine 6-phosphate N-acetyltransferase	missense_variant
LFYR01001315.1	62439	hypothetical protein	missense_variant
LFYR01001351.1	610127	Cellulose synthase-like CSLD%2C family GT2	missense_variant
LFYR01001335.1	86420	hypothetical protein	missense_variant
LFYR01001368.1	686483	hypothetical protein	missense_variant
LFYR01001368.1	695594	putative Ring finger protein	stop_gained
LFYR01001368.1	786880	hypothetical protein	missense_variant
LFYR01001364.1	46502	Ubiquitin-40S ribosomal protein S27a-1	missense_variant
LFYR01001364.1	64237	Galactinol synthase 1	missense_variant
LFYR01001390.1	149649	MATE efflux family protein expressed	stop_gained
LFYR01001390.1	665136	hypothetical protein	missense_variant
LFYR01001389.1	61472	Flap endonuclease 1	missense_variant
LFYR01001410.1	178675	hypothetical protein	missense_variant
LFYR01001410.1	311462	hypothetical protein	missense_variant
LFYR01001410.1	338012	hypothetical protein	missense_variant
LFYR01001410.1	791373	hypothetical protein	missense_variant
LFYR01001429.1	745545	FAR1-related sequence 5	missense_variant
LFYR01001418.1	51940	hypothetical protein	missense_variant
LFYR01001623.1	122935	hypothetical protein	missense_variant
LFYR01001623.1	123368	hypothetical protein	missense_variant
LFYR01001623.1	452726	Flavonoid glucosyltransferase%2C family GT1	missense_variant
LFYR01001623.1	1161754	hypothetical protein	missense_variant
LFYR01001488.1	279632	starch phosphorylase%2C family GT35	missense_variant
LFYR01001488.1	289120	hypothetical protein	missense_variant
LFYR01001488.1	462334	hypothetical protein	missense_variant
LFYR01001488.1	624407	Protein transport protein SEC61 gamma subunit	missense_variant
LFYR01001475.1	30205	Dolichyl-diphosphooligosaccharide--protein glycotransferase	missense_variant
LFYR01001477.1	13761	Vacuolar processing enzyme 1	missense_variant
LFYR01001477.1	13769	Vacuolar processing enzyme 1	stop_gained
LFYR01001477.1	13771	Vacuolar processing enzyme 1	missense_variant
LFYR01001477.1	13772	Vacuolar processing enzyme 1	missense_variant
LFYR01001477.1	13774	Vacuolar processing enzyme 1	missense_variant
LFYR01001508.1	249327	U-box domain-containing protein	missense_variant
LFYR01001508.1	579627	Subtilisin-like serine protease	missense_variant
LFYR01001491.1	29223	putative Protein kinase	missense_variant
LFYR01001495.1	8431	Pentatricopeptide repeat-containing protein	missense_variant
LFYR01001529.1	55177	putative Magnesium and cobalt efflux protein corC	missense_variant
LFYR01001529.1	413516	Chloroplast lipocalin	missense_variant
LFYR01001529.1	493041	hypothetical protein	missense_variant
LFYR01001520.1	19301	Phosphoserine transaminase	stop_gained
LFYR01001545.1	495721	hypothetical protein	missense_variant
LFYR01001565.1	232159	Glycine-rich RNA-binding protein 4%2C mitochondrial	missense_variant
LFYR01001565.1	475179	Receptor-like protein kinase	missense_variant
LFYR01001587.1	348326	hypothetical protein	missense_variant
LFYR01001587.1	383475	hypothetical protein	missense_variant
LFYR01001587.1	552178	hypothetical protein	missense_variant
LFYR01001587.1	585332	hypothetical protein	missense_variant
LFYR01001606.1	499143	Peptidyl-prolyl cis-trans isomerase	missense_variant
LFYR01001592.1	16803	hypothetical protein	missense_variant
LFYR01001599.1	42618	S-locus receptor kinase (SRK)	missense_variant
LFYR01001622.1	594277	putative Pentatricopeptide repeat-containing protein	missense_variant
LFYR01001803.1	182636	putative protein S-acyltransferase 4	missense_variant
LFYR01001803.1	668048	WD repeat-containing protein	missense_variant
LFYR01001640.1	110321	hypothetical protein	missense_variant
LFYR01001680.1	45653	hypothetical protein	missense_variant
LFYR01001699.1	317805	hypothetical protein	stop_gained
LFYR01001714.1	75983	hypothetical protein	missense_variant
LFYR01001714.1	215981	Cell division cycle protein 27/anaphase promoting complex subunit3	missense_variant
LFYR01001714.1	319869	hypothetical protein	missense_variant
LFYR01001714.1	409475	hypothetical protein	missense_variant
LFYR01001714.1	577123	hypothetical protein	missense_variant
LFYR01001739.1	57012	hypothetical protein	missense_variant
LFYR01001739.1	213877	Zinc finger A20 and AN1 domain-containing stress-associated protein	missense_variant
LFYR01001739.1	286023	Beta-galactosidase%2C family GH35	missense_variant
LFYR01001739.1	384371	putative Myosin XI	missense_variant
LFYR01001757.1	632100	hypothetical protein	missense_variant
LFYR01001785.1	399805	1%2C3-beta-glucan synthase	missense_variant
LFYR01001785.1	375658	1%2C3-beta-glucan synthase	missense_variant
LFYR01001802.1	200645	Potassium transporter 11	missense_variant
LFYR01001802.1	446726	Adenosine kinase	missense_variant
LFYR01001978.1	214078	hypothetical protein	missense_variant
LFYR01001978.1	215049	hypothetical protein	missense_variant
LFYR01001978.1	794504	Glycosyltransferase%2C family GT4	missense_variant
LFYR01001823.1	243562	Structural maintenance of chromosomes protein	missense_variant
LFYR01001858.1	38675	Nucleoside-diphosphate kinase	missense_variant
LFYR01001858.1	52201	Early nodulin-like protein 3	missense_variant
LFYR01001858.1	182584	putative serine/threonine-protein kinase GCN2	missense_variant
LFYR01001858.1	477032	putative protein phosphatase 2C 44	missense_variant
LFYR01001858.1	561874	Cation transporter HKT1	missense_variant
LFYR01001882.1	58691	pectin acetylesterase%2C family CE13	stop_gained
LFYR01001898.1	368682	Lysine ketoglutarate reductase trans-splicing related 1	missense_variant
LFYR01001913.1	114642	hypothetical protein	missense_variant
LFYR01001913.1	171384	Alpha-taxilin%2C putative%2C expressed	missense_variant
LFYR01001913.1	614496	Calmodulin	missense_variant
LFYR01001927.1	221533	LATE ELONGATED HYPOCOTYL transcription factor	missense_variant
LFYR01001927.1	391731	Homeobox-leucine zipper protein HOX3	missense_variant
LFYR01001917.1	4939	hypothetical protein	missense_variant
LFYR01001945.1	250843	Phospholipase D delta	missense_variant
LFYR01001945.1	558711	hypothetical protein	missense_variant
LFYR01001962.1	555317	putative peptide transporter%2C Protein NRT1/ PTR FAMILY 5.14	missense_variant
LFYR01002110.1	361385	Prolyl 4-hydroxylase alpha subunit-like protein	missense_variant
LFYR01002110.1	371849	hypothetical protein	missense_variant
LFYR01002110.1	413448	hypothetical protein	missense_variant
LFYR01002110.1	1157193	Pyrroline-5-carboxylate reductase	missense_variant
LFYR01001997.1	429151	hypothetical protein	missense_variant
LFYR01002015.1	99017	G-box binding factor	missense_variant
LFYR01002015.1	282038	hypothetical protein	missense_variant
LFYR01002002.1	8918	hypothetical protein	missense_variant
LFYR01002027.1	126934	Polycomb group RING finger protein 4	missense_variant
LFYR01002027.1	615000	Glycerol-3-Phosphate Acyltransferase	missense_variant
LFYR01002037.1	1827	hypothetical protein	stop_lost
LFYR01002048.1	20455	hypothetical protein	stop_gained
LFYR01002048.1	350375	Protein TONSOKU	missense_variant
LFYR01002048.1	370603	Protein STRUBBELIG-RECEPTOR FAMILY 7	missense_variant
LFYR01002060.1	281289	hypothetical protein	missense_variant
LFYR01002060.1	574625	hypothetical protein	missense_variant
LFYR01002072.1	108712	DEAD-box ATP-dependent RNA helicase 28	missense_variant
LFYR01002072.1	152667	putative Xaa-Pro aminopeptidase P	missense_variant
LFYR01002072.1	232178	Protein kinase superfamily protein	missense_variant
LFYR01002072.1	248949	50S ribosomal protein L1	missense_variant
LFYR01002072.1	270341	Trichome birefringence	missense_variant
LFYR01002091.1	80416	ERECTA receptor like kinase	missense_variant
LFYR01002091.1	229295	hypothetical protein	missense_variant
LFYR01002091.1	300282	Rhodanese-like domain-containing protein	missense_variant
LFYR01002091.1	349809	Beta-1%2C4-mannosyl-glycoprotein beta-1%2C4-N-acetylglucosaminyltransferase%2C family GT17	missense_variant
LFYR01002091.1	498972	NB-ARC domain-containing disease resistance protein	missense_variant
LFYR01002101.1	501026	Translation initiation factor 2	missense_variant
LFYR01002109.1	148402	Oxidoreductase%2C 2OG-Fe(II) oxygenase family protein	stop_gained
LFYR01002228.1	174223	hypothetical protein	missense_variant
LFYR01002228.1	750249	Arf-GAP with GTPase%2C ANK repeat and PH domain-containing protein2	missense_variant
LFYR01002228.1	1189728	60S ribosomal protein L4/L1	missense_variant
LFYR01002228.1	1280883	hypothetical protein	missense_variant
LFYR01002125.1	80136	hypothetical protein	missense_variant
LFYR01002125.1	548239	hypothetical protein	missense_variant
LFYR01002138.1	68386	ARM repeat superfamily protein	missense_variant
LFYR01002147.1	328581	N-glycan beta-1%2C3-galactosyltransferase%2C family GT31	missense_variant
LFYR01002171.1	204609	hypothetical protein	missense_variant
LFYR01002171.1	339039	WD-40 repeat-containing protein	stop_gained
LFYR01002184.1	319030	hypothetical protein	missense_variant
LFYR01002227.1	309346	hypothetical protein	missense_variant
LFYR01002227.1	348719	Peptidyl-prolyl cis-trans isomerase	missense_variant
LFYR01002227.1	452912	hypothetical protein	stop_gained
LFYR01002227.1	473127	Alpha/beta-Hydrolases superfamily protein	missense_variant
